# The recency and geographical origins of the bat viruses ancestral to SARS-CoV and SARS-CoV-2

**DOI:** 10.1101/2023.07.12.548617

**Authors:** Jonathan E. Pekar, Spyros Lytras, Mahan Ghafari, Andrew F. Magee, Edyth Parker, Jennifer L. Havens, Aris Katzourakis, Tetyana I. Vasylyeva, Marc A. Suchard, Alice C. Hughes, Joseph Hughes, David L. Robertson, Simon Dellicour, Michael Worobey, Joel O. Wertheim, Philippe Lemey

**Author notes:** These authors contributed equally (Jonathan E. Pekar, Spyros Lytras). These authors jointly supervised the work (David L. Robertson, Simon Dellicour, Michael Worobey, Joel O. Wertheim, Philippe Lemey).

## Abstract

The emergence of SARS-CoV in 2002 and SARS-CoV-2 in 2019 has led to increased sampling of related sarbecoviruses circulating primarily in horseshoe bats. These viruses undergo frequent recombination and exhibit spatial structuring across Asia. Employing recombination-aware phylogenetic inference on bat sarbecoviruses, we find that the closest-inferred bat virus ancestors of SARS-CoV and SARS-CoV-2 existed just ∼1–3 years prior to their emergence in humans. Phylogeographic analyses examining the movement of related sarbecoviruses demonstrate that they traveled at similar rates to their horseshoe bat hosts and have been circulating for thousands of years in Asia. The closest-inferred bat virus ancestor of SARS-CoV likely circulated in western China, and that of SARS-CoV-2 likely circulated in a region comprising southwest China and northern Laos, both a substantial distance from where they emerged. This distance and recency indicate that the direct ancestors of SARS-CoV and SARS-CoV-2 could not have reached their respective sites of emergence via the bat reservoir alone. Our recombination-aware dating and phylogeographic analyses reveal a more accurate inference of evolutionary history than performing only whole-genome or single gene analyses. These results can guide future sampling efforts and demonstrate that viral genomic fragments extremely closely related to SARS-CoV and SARS-CoV-2 were circulating in horseshoe bats, confirming their importance as the reservoir species for SARS viruses.
