## Supplementary material for "The recency and geographical origins of the bat viruses ancestral to SARS-CoV and SARS-CoV-2": Sarbecovirus genomes metadata.

name	isolate	GARD	virus_set	host	country	date	SOURCE	GISAID_acknowledgement	latitude	longitude	fn_coordinates	coordinate_loc	coordinate_comment	general_comment
KF294457.1	Longquan-140	SC2/SC1	SC1/SC2	Rhinolophus monoceros	Zhejiang	2012	10.1016/j.virol.2017.03.019		28.07669997	119.1394854	(28.076699974144574, 119.13948539295212)	Longquan
KF569996.1	LYRa11	SC1	SC1	Rhinolophus affinis	Yunnan	2011	10.1128/JVI.00631-14		25.25125189	99.11107516	(25.251251890152414, 99.11107516062106)	Baoshan, Yunnan
KC881006.1	Rs3367	SC1	SC1	Rhinolophus sinicus	Yunnan	2012-03-19	10.1038/nature12711		24.88310543031881	102.82153645198404	(24.88310543031881, 102.82153645198403)	Kunming
KF367457.1	WIV1	SC1	SC1	Rhinolophus sinicus	Yunnan	2012-09	10.1038/nature12711		24.88310543	102.8215365	(24.88310543031881, 102.82153645198403)	Kunming
DQ648857.1	BtCoV/279/2005	SC1	SC1	Rhinolophus macrotis	Hubei	2004	10.1128/JVI.00697-06		31.695111423993936	111.07961660868963	(33.25967309318875, 110.97762911146998),(31.7708811340717, 114.50487961478888),(29.687411520563927, 115.10816994487408),(29.607252594257268, 112.63521050936967),(29.122545037113703, 109.22867395815675),(31.168033010608404, 110.18963525744485)	Hubei	province-level
MN908947.3	Wuhan-Hu-1	SC2	SC2	Homo sapiens	Hubei	2019-12			30.67321023	114.2987561	(30.673210230995313, 114.29875609255726)	Wuhan
MN996532.2	RaTG13	SC2	SC2	Rhinolophus affinis	Yunnan	2013-07-24	10.1038/s41586-020-2012-7		23.29298412	101.3836952	(23.292984115330405, 101.38369522652954)	Tongguan Town
MG772933.1	bat-SL-CoVZC45	SC2	SC1/SC2	Rhinolophus pusillus	Zhejiang	2017-02	10.1038/s41426-018-0155-5		29.99128034	122.1944505	(29.99128034348341, 122.19445047566558)	Zhoushan
MG772934.1	bat-SL-CoVZXC21	SC2	SC1/SC2	Rhinolophus pusillus	Zhejiang	2015-07	10.1038/s41426-018-0155-5		29.99128034	122.1944505	(29.99128034348341, 122.19445047566558)	Zhoushan
MT040333.1	PCoV_GX-P4L		SC1/SC2	Manis javanica	Guangxi	2017	10.1038/s41586-020-2169-0		23.8030765	110.7481393	(24.739861261884364, 112.01599264393715),(21.49154774681289, 109.77160731218896),(21.61211737150555, 107.68761505569269),(23.504795490994173, 105.81040132826685),(25.265200340902382, 106.98428862640856),(25.874893992507573, 109.7948000390982)	Guangxi	province-level
MT040334.1	PCoV_GX-P1E	SC2	SC1/SC2	Manis javanica	Guangxi	2017	10.1038/s41586-020-2169-0		23.8030765	110.7481393	(24.739861261884364, 112.01599264393715),(21.49154774681289, 109.77160731218896),(21.61211737150555, 107.68761505569269),(23.504795490994173, 105.81040132826685),(25.265200340902382, 106.98428862640856),(25.874893992507573, 109.7948000390982)	Guangxi	province-level
MT040335.1	PCoV_GX-P5L		SC1/SC2	Manis javanica	Guangxi	2017	10.1038/s41586-020-2169-0		23.8030765	110.7481393	(24.739861261884364, 112.01599264393715),(21.49154774681289, 109.77160731218896),(21.61211737150555, 107.68761505569269),(23.504795490994173, 105.81040132826685),(25.265200340902382, 106.98428862640856),(25.874893992507573, 109.7948000390982)	Guangxi	province-level
MT040336.1	PCoV_GX-P5E		SC1/SC2	Manis javanica	Guangxi	2017	10.1038/s41586-020-2169-0		23.8030765	110.7481393	(24.739861261884364, 112.01599264393715),(21.49154774681289, 109.77160731218896),(21.61211737150555, 107.68761505569269),(23.504795490994173, 105.81040132826685),(25.265200340902382, 106.98428862640856),(25.874893992507573, 109.7948000390982)	Guangxi	province-level
MT072864.1	PCoV_GX-P2V		SC1/SC2	Manis javanica	Guangxi	2018	10.1038/s41586-020-2169-0		23.8030765	110.7481393	(24.739861261884364, 112.01599264393715),(21.49154774681289, 109.77160731218896),(21.61211737150555, 107.68761505569269),(23.504795490994173, 105.81040132826685),(25.265200340902382, 106.98428862640856),(25.874893992507573, 109.7948000390982)	Guangxi	province-level
NC_014470.1	BtCoV/BM48-31/BGR/2008		outgroup	Rhinolophus blasii	Bulgaria	2008	10.1128/JVI.00650-10		42.0907176558167	27.677332278139687	(42.0907176558167, 27.677332278139687)	Strandzha Nature Park
KY352407.1	BtKY72		outgroup	Rhinolophus sp.	Kenya	2007-08	10.1128/MRA.00548-19		0.3802214649993059	37.762830483160144	(0.3802214649993059, 37.762830483160144)	Kenya	country-level
JX993987.1	Rp/Shaanxi2011	SC1	SC1	Rhinolophus pusillus	Shaanxi	2011-09	10.3201/eid1906.121648		36.02900378	109.643279	(39.36765078366305, 111.13383073005156),(34.91651172701481, 110.28240616508185),(32.592565334587064, 109.75009116794784),(32.829067290714974, 105.93335072393035),(35.085220872189154, 106.69926957282499),(37.30074293178889, 107.263998501543)	Shaanxi	province-level
KU973692.1	F46	SC1	SC1	Rhinolophus pusillus	Yunnan	2012	10.1038/emi.2016.140		24.3949677	98.51836864	(24.39496769562519, 98.51836864225497)	Mangshi
JX993988.1	Cp/Yunnan2011	SC1	SC1	Chaerephon plicata	Yunnan	2011	10.3201/eid1906.121648		24.26621094	101.4905298	(27.709053887557445, 105.30016133626333),(24.051554448391656, 105.39963857457289),(22.606485539987325, 102.3826280632575),(23.172676964368236, 99.05768520189399),(27.928552435074856, 98.19676000180482),(26.84165922493333, 101.40043005017299)	Yunnan	province-level
DQ071615.1	Rp3	SC1	SC1	Rhinolophus pearsoni	Guangxi	2004-12	10.1126/science.1118391		22.859655983680145	108.35581145802244	(22.859655983680142, 108.35581145802243)	Nanning
FJ588686.1	Rs672	SC1	SC1	Rhinolophus sinicus	Guizhou	2006	10.1099/vir.0.016378-0		27.527048807109463	107.59901736825704	(28.50357679899369, 109.27030909441552),(26.17675970121612, 109.46143951858332),(25.42905136933087, 107.30647192913585),(25.79274765480488, 104.38726207346187),(27.709053887557445, 105.30016133626333),(28.640266538343063, 106.8630158134132)	Guizhou	province-level
AY394995.1	HSZ-Cc	SC1	SC1	Homo sapiens	Guangdong	2002-12	10.1126/science.1092002		23.18938968023	113.22208821094604	(23.189389680229997, 113.22208821094603)	Guangzhou
KY417147.1	Rs4237	SC1	SC1	Rhinolophus sinicus	Yunnan	2013-04-17	10.1371/journal.ppat.1006698		24.88310543031881	102.82153645198404	(24.88310543031881, 102.82153645198403)	Kunming
KJ473816.1	BtRs-YN2013	SC1	SC1	Rhinolophus sinicus	Yunnan	2013	10.1093/infdis/jiv476		24.88310543031881	102.82153645198404	(24.88310543031881, 102.82153645198403)	Kunming
MK211378.1	BtRs-BetaCoV/YN2018D	SC1	SC1	Rhinolophus sinicus	Yunnan	2016-09	10.3389/fmicb.2019.01900		24.2662109374504	101.49052981981724	(27.709053887557445, 105.30016133626333),(24.051554448391656, 105.39963857457289),(22.606485539987325, 102.3826280632575),(23.172676964368236, 99.05768520189399),(27.928552435074856, 98.19676000180482),(26.84165922493333, 101.40043005017299)	Yunnan	province-level	species correction: https://www.frontiersin.org/articles/10.3389/fmicb.2020.597510/full
MK211375.1	BtRs-BetaCoV/YN2018A	SC1	SC1	Rhinolophus sinicus	Yunnan	2016-09	10.3389/fmicb.2019.01900		24.2662109374504	101.49052981981724	(27.709053887557445, 105.30016133626333),(24.051554448391656, 105.39963857457289),(22.606485539987325, 102.3826280632575),(23.172676964368236, 99.05768520189399),(27.928552435074856, 98.19676000180482),(26.84165922493333, 101.40043005017299)	Yunnan	province-level	species correction: https://www.frontiersin.org/articles/10.3389/fmicb.2020.597510/full
MK211376.1	BtRs-BetaCoV/YN2018B	SC1	SC1	Rhinolophus sinicus	Yunnan	2016-09	10.3389/fmicb.2019.01900		24.2662109374504	101.49052981981724	(27.709053887557445, 105.30016133626333),(24.051554448391656, 105.39963857457289),(22.606485539987325, 102.3826280632575),(23.172676964368236, 99.05768520189399),(27.928552435074856, 98.19676000180482),(26.84165922493333, 101.40043005017299)	Yunnan	province-level	species correction: https://www.frontiersin.org/articles/10.3389/fmicb.2020.597510/full
KY417150.1	Rs4874		SC1	Rhinolophus sinicus	Yunnan	2013-07-21	10.1371/journal.ppat.1006698		24.88310543031881	102.82153645198404	(24.88310543031881, 102.82153645198403)	Kunming
KT444582.1	WIV16	SC1	SC1	Rhinolophus sinicus	Yunnan	2013-07-21	10.1128/JVI.02582-15		24.88310543031881	102.82153645198404	(24.88310543031881, 102.82153645198403)	Kunming
KY417143.1	Rs4081	SC1	SC1	Rhinolophus sinicus	Yunnan	2012-09-18	10.1038/nature12711		24.88310543031881	102.82153645198404	(24.88310543031881, 102.82153645198403)	Kunming
KC881005.1	RsSHC014	SC1	SC1	Rhinolophus sinicus	Yunnan	2011-04-17	10.1038/nature12711		24.88310543031881	102.82153645198404	(24.88310543031881, 102.82153645198403)	Kunming
KY770858.1	Anlong-103		SC1	Rhinolophus sinicus	Guizhou	2013	10.1016/j.virol.2017.03.019		25.095474745049195	105.43539603254231	(25.095474745049195, 105.43539603254231)	Anlong
KY770859.1	Anlong-112		SC1	Rhinolophus sinicus	Guizhou	2013	10.1016/j.virol.2017.03.019		25.095474745049195	105.43539603254231	(25.095474745049195, 105.43539603254231)	Anlong
KY417148.1	Rs4247	SC1	SC1	Rhinolophus sinicus	Yunnan	2013-04-17	10.1371/journal.ppat.1006698		24.88310543031881	102.82153645198404	(24.88310543031881, 102.82153645198403)	Kunming
KY417146.1	Rs4231	SC1	SC1	Rhinolophus sinicus	Yunnan	2013-04-17	10.1371/journal.ppat.1006698		24.88310543031881	102.82153645198404	(24.88310543031881, 102.82153645198403)	Kunming
KY417149.1	Rs4255	SC1	SC1	Rhinolophus sinicus	Yunnan	2013-04-17	10.1371/journal.ppat.1006698		24.88310543031881	102.82153645198404	(24.88310543031881, 102.82153645198403)	Kunming
KY417151.1	Rs7327	SC1	SC1	Rhinolophus sinicus	Yunnan	2014-10-24	10.1371/journal.ppat.1006698		24.88310543031881	102.82153645198404	(24.88310543031881, 102.82153645198403)	Kunming
KY417142.1	As6526	SC1	SC1	Aselliscus stoliczkanus	Yunnan	2014-05-12	10.1371/journal.ppat.1006698		24.88310543031881	102.82153645198404	(24.88310543031881, 102.82153645198403)	Kunming
KY417144.1	Rs4084	SC1	SC1	Rhinolophus sinicus	Yunnan	2012-09-18	10.1371/journal.ppat.1006698		24.88310543031881	102.82153645198404	(24.88310543031881, 102.82153645198403)	Kunming
KY417152.1	Rs9401	SC1	SC1	Rhinolophus sinicus	Yunnan	2015-10-16	10.1371/journal.ppat.1006698		24.88310543031881	102.82153645198404	(24.88310543031881, 102.82153645198403)	Kunming
KY417145.1	Rf4092	SC1	SC1	Rhinolophus ferrumequinum	Yunnan	2012-09-18	10.1371/journal.ppat.1006698		24.88310543031881	102.82153645198404	(24.88310543031881, 102.82153645198403)	Kunming
MK211377.1	BtRs-BetaCoV/YN2018C	SC1	SC1	Rhinolophus sinicus	Yunnan	2016-09	10.3389/fmicb.2019.01900		24.2662109374504	101.49052981981724	(27.709053887557445, 105.30016133626333),(24.051554448391656, 105.39963857457289),(22.606485539987325, 102.3826280632575),(23.172676964368236, 99.05768520189399),(27.928552435074856, 98.19676000180482),(26.84165922493333, 101.40043005017299)	Yunnan	province-level	species correction: https://www.frontiersin.org/articles/10.3389/fmicb.2020.597510/full
GQ153544.1	HKU3-9		SC1	Rhinolophus sinicus	Guangdong	2006-08-28	10.1128/JVI.02219-09		22.3334297	114.1770884	(22.33342970394504, 114.17708843455159)	Hong Kong
GQ153545.1	HKU3-10		SC1	Rhinolophus sinicus	Guangdong	2006-08-28	10.1128/JVI.02219-09		22.3334297	114.1770884	(22.33342970394504, 114.17708843455159)	Hong Kong
GQ153548.1	HKU3-13		SC1	Rhinolophus sinicus	Guangdong	2007-11-15	10.1128/JVI.02219-09		22.3334297	114.1770884	(22.33342970394504, 114.17708843455159)	Hong Kong
GQ153546.1	HKU3-11		SC1	Rhinolophus sinicus	Guangdong	2007-03-07	10.1128/JVI.02219-09		22.3334297	114.1770884	(22.33342970394504, 114.17708843455159)	Hong Kong
GQ153540.1	HKU3-5		SC1	Rhinolophus sinicus	Guangdong	2005-09-20	10.1128/JVI.02219-09		22.3334297	114.1770884	(22.33342970394504, 114.17708843455159)	Hong Kong
GQ153542.1	HKU3-7		SC1	Rhinolophus sinicus	Guangdong	2006-02-15	10.1128/JVI.02219-09		22.3334297	114.1770884	(22.33342970394504, 114.17708843455159)	Hong Kong
DQ084199.1	HKU3-2		SC1	Rhinolophus sinicus	Guangdong	2005-02-24	10.1128/JVI.02219-09		22.3334297	114.1770884	(22.33342970394504, 114.17708843455159)	Hong Kong
GQ153547.1	HKU3-12		SC1	Rhinolophus sinicus	Guangdong	2007-05-15	10.1128/JVI.02219-09		22.3334297	114.1770884	(22.33342970394504, 114.17708843455159)	Hong Kong
GQ153539.1	HKU3-4		SC1	Rhinolophus sinicus	Guangdong	2005-09-20	10.1128/JVI.02219-09		22.3334297	114.1770884	(22.33342970394504, 114.17708843455159)	Hong Kong
GQ153541.1	HKU3-6		SC1	Rhinolophus sinicus	Guangdong	2005-12-16	10.1128/JVI.02219-09		22.3334297	114.1770884	(22.33342970394504, 114.17708843455159)	Hong Kong
DQ022305.2	HKU3-1	SC1	SC1	Rhinolophus sinicus	Guangdong	2005-02-17	10.1128/JVI.02219-09		22.3334297	114.1770884	(22.33342970394504, 114.17708843455159)	Hong Kong
DQ084200.1	HKU3-3		SC1	Rhinolophus sinicus	Guangdong	2005-03-17	10.1128/JVI.02219-09		22.3334297	114.1770884	(22.33342970394504, 114.17708843455159)	Hong Kong
GQ153543.1	HKU3-8		SC1	Rhinolophus sinicus	Guangdong	2006-02-15	10.1128/JVI.02219-09		22.3334297	114.1770884	(22.33342970394504, 114.17708843455159)	Hong Kong
KP886808.1	YNLF_31C	SC1	SC1	Rhinolophus ferrumequinum	Yunnan	2013-05-23			25.14915365	102.0748286	(25.149153645782288, 102.07482857136728)	Lufeng
KJ473814.1	BtRs-HuB2013	SC1	SC1	Rhinolophus sinicus	Hubei	2013	10.1038/ismej.2015.138		31.21313842	112.0009523	(33.25967309318875, 110.97762911146998),(31.7708811340717, 114.50487961478888),(29.687411520563927, 115.10816994487408),(29.607252594257268, 112.63521050936967),(29.122545037113703, 109.22867395815675),(31.168033010608404, 110.18963525744485)	Hubei	province-level
KJ473815.1	BtRs-GX2013	SC1	SC1	Rhinolophus sinicus	Guangxi	2013	10.1093/infdis/jiv476		24.406060999842317	111.56341552729944	(24.406060999842314, 111.56341552729944)	Hezhou
MK211374.1	BtRl-BetaCoV/SC2018	SC1	SC1	Rhinolophus sp.	Sichuan	2016-08	10.3389/fmicb.2019.01900		31.34931671010588	102.62903716097208	(32.91077198144077, 105.49548321710148),(30.23659953633434, 106.29940460647393),(27.869150916682315, 104.55268489671822),(27.52599121563398, 100.88851347550133),(32.473541474313535, 97.94778747558624),(32.98982679030519, 101.12798536660046)	Sichuan	province-level
KJ473812.1	BtRf-HeB2013	SC1	SC1	Rhinolophus ferrumequinum	Hebei	2013	10.1093/infdis/jiv476		39.04257009016735	115.30952951168858	(41.312443246425424, 119.23312216938439),(40.01841760411959, 117.74124302518572),(39.59598227071838, 116.7702222298888),(36.085992921835924, 115.33003771795775),(39.08256766007656, 114.09020483486927),(41.5873684895433, 115.20066142206639)	Hebei	province-level
KJ473813.1	BtRf-SX2013		SC1	Rhinolophus ferrumequinum	Shanxi	2013	10.1093/infdis/jiv476		37.02145899010558	112.32092475914772	(40.73565229459901, 114.12792794490238),(38.854236173021235, 113.79484685483219),(36.63496011411789, 113.48020817411151),(35.278662248069686, 112.0523186017468),(36.4532223831251, 110.46934513257929),(38.878526756750524, 111.00361614282613)	Shanxi	province-level
DQ412042.1	Rf1	SC1	SC1	Rhinolophus ferrumequinum	Hubei	2004-11	10.1126/science.1118391		30.693192888459222	111.29423882047676	(30.693192888459226, 111.29423882047675)	Yichang
KY770860.1	Jiyuan-84	SC1	SC1	Rhinolophus ferrumequinum	Henan	2012	10.1016/j.virol.2017.03.019		35.08167677437168	112.61288458828017	(35.08167677437168, 112.61288458828015)	Jiyuan
KP886809.1	YNLF_34C		SC1	Rhinolophus ferrumequinum	Yunnan	2013-05-23			25.14915365	102.0748286	(25.149153645782288, 102.07482857136728)	Lufeng
KU182964.1	JTMC15	SC1	SC1	Rhinolophus ferrumequinum	Jilin	2013-08	10.1007/s12250-016-3727-3		41.729835979495256	125.9382598104726	(41.729835979495256, 125.93825981047259)	Tonghua, Jilin
DQ412043.1	Rm1		SC1	Rhinolophus macrotis	Hubei	2004-11	10.1126/science.1118391		30.693192888459222	111.29423882047676	(30.693192888459226, 111.29423882047675)	Yichang
KJ473811.1	BtRf-JL2012	SC1	SC1	Rhinolophus ferrumequinum	Jilin	2012			43.22913974	126.9370081	(43.47872166810123, 131.27601547462388),(42.01554523364416, 128.21038406593246),(41.24376714151806, 125.69606892461397),(43.836455719387146, 123.46537568465556),(46.19573386996659, 123.95996757175645),(44.59962169546377, 127.2538936537594)	Jilin	province-level
MW251308.1	RacCS203	SC2	SC1/SC2	Rhinolophus acuminatus	Thailand	2020-06-19	10.1038/s41467-021-21240-1		13.6963003	101.1211289	(13.696300303409638, 101.12112892356872)	Chachoengsao
LC556375.1	Rc-o319		SC1/SC2	Rhinolophus cornutus	Japan	2013	10.3201/eid2612.203386		39.4579663	141.3566069	(39.45796629633173, 141.35660691624267)	Iwate
MZ081380.1	bat/Yunnan/RsYN04/2020		outgroup	Rhinolophus stheno	Yunnan	2020-04-18	10.1016/j.cell.2021.06.008		21.47195673	101.556792	(21.471956729071447, 101.55679203892701)	Mengla
MZ081378.1	bat/Yunnan/RmYN08/2020		outgroup	Rhinolophus malayanus	Yunnan	2020-07-14	10.1016/j.cell.2021.06.008		21.47195673	101.556792	(21.471956729071447, 101.55679203892701)	Mengla
MZ081376.1	bat/Yunnan/RmYN05/2020		outgroup	Rhinolophus malayanus	Yunnan	2020-05-25	10.1016/j.cell.2021.06.008		21.47195673	101.556792	(21.471956729071447, 101.55679203892701)	Mengla
MZ081381.1	bat/Yunnan/RpYN06/2020	SC2	SC1/SC2	Rhinolophus pusillus	Yunnan	2020-05-25	10.1016/j.cell.2021.06.008		21.47195673	101.556792	(21.471956729071447, 101.55679203892701)	Mengla
MW703458.1	PrC31	SC2	SC1/SC2	Rhinolophus pusillus	Yunnan	2018-08	10.1080/22221751.2021.1964925		24.26621094	101.4905298	(27.709053887557445, 105.30016133626333),(24.051554448391656, 105.39963857457289),(22.606485539987325, 102.3826280632575),(23.172676964368236, 99.05768520189399),(27.928552435074856, 98.19676000180482),(26.84165922493333, 101.40043005017299)	Yunnan	province-level
MZ937000.1	BANAL-20-52/Laos/2020	SC2	SC2	Rhinolophus malayanus	Laos	2020-07-05	10.21203/rs.3.rs-871965/v1		18.665859932222595	102.14923141373971	(18.665859932222595, 102.14923141373973)	Fueng​​​ District​, Vientiane Province
MZ937001.1	BANAL-20-103/Laos/2020	SC2	SC2	Rhinolophus pusillus	Laos	2020-07-07	10.21203/rs.3.rs-871965/v1		18.665859932222595	102.14923141373971	(18.665859932222595, 102.14923141373973)	Fueng​​​ District​, Vientiane Province
MZ937002.1	BANAL-20-116/Laos/2020	SC2	SC1/SC2	Rhinolophus malayanus	Laos	2020-07-07	10.21203/rs.3.rs-871965/v1		18.665859932222595	102.14923141373971	(18.665859932222595, 102.14923141373973)	Fueng​​​ District​, Vientiane Province
MZ937003.1	BANAL-20-236/Laos/2020	SC2	SC2	Rhinolophus marshalli	Laos	2020-07-10	10.21203/rs.3.rs-871965/v1		18.665859932222595	102.14923141373971	(18.665859932222595, 102.14923141373973)	Fueng​​​ District​, Vientiane Province
MZ937004.1	BANAL-20-247/Laos/2020		SC1/SC2	Rhinolophus malayanus	Laos	2020-07-10	10.21203/rs.3.rs-871965/v1		18.665859932222595	102.14923141373971	(18.665859932222595, 102.14923141373973)	Fueng​​​ District​, Vientiane Province
OK017812.1	GD2016B		SC1	Rhinolophus sinicus	Guangdong	2016-07	10.21203/rs.3.rs-885194/v1		23.863671667087427	115.13543046617524	(22.768790803996673, 114.94246769117305),(22.156447270530105, 113.07279858575384),(21.073970530157546, 110.29917199176323),(22.15821385843769, 110.52662837374069),(25.35375055977007, 112.98002767811684),(24.873017825418568, 116.36169491975237)	Guangdong	province-level
OK017847.1	YN2016A		SC1	Rhinolophus sinicus	Yunnan	2016-08	10.21203/rs.3.rs-885194/v1		24.2662109374504	101.49052981981724	(27.709053887557445, 105.30016133626333),(24.051554448391656, 105.39963857457289),(22.606485539987325, 102.3826280632575),(23.172676964368236, 99.05768520189399),(27.928552435074856, 98.19676000180482),(26.84165922493333, 101.40043005017299)	Yunnan	province-level
OK017848.1	YN2016B		SC1	Rhinolophus sinicus	Yunnan	2016-08	10.21203/rs.3.rs-885194/v1		24.2662109374504	101.49052981981724	(27.709053887557445, 105.30016133626333),(24.051554448391656, 105.39963857457289),(22.606485539987325, 102.3826280632575),(23.172676964368236, 99.05768520189399),(27.928552435074856, 98.19676000180482),(26.84165922493333, 101.40043005017299)	Yunnan	province-level
OK017849.1	YN2016C		SC1	Rhinolophus sinicus	Yunnan	2016-08	10.21203/rs.3.rs-885194/v1		24.2662109374504	101.49052981981724	(27.709053887557445, 105.30016133626333),(24.051554448391656, 105.39963857457289),(22.606485539987325, 102.3826280632575),(23.172676964368236, 99.05768520189399),(27.928552435074856, 98.19676000180482),(26.84165922493333, 101.40043005017299)	Yunnan	province-level
OK017850.1	YN2016D		SC1	Rhinolophus sinicus	Yunnan	2016-08	10.21203/rs.3.rs-885194/v1		24.2662109374504	101.49052981981724	(27.709053887557445, 105.30016133626333),(24.051554448391656, 105.39963857457289),(22.606485539987325, 102.3826280632575),(23.172676964368236, 99.05768520189399),(27.928552435074856, 98.19676000180482),(26.84165922493333, 101.40043005017299)	Yunnan	province-level
OK017851.1	YN2016E		SC1	Rhinolophus sinicus	Yunnan	2016-08	10.21203/rs.3.rs-885194/v1		24.2662109374504	101.49052981981724	(27.709053887557445, 105.30016133626333),(24.051554448391656, 105.39963857457289),(22.606485539987325, 102.3826280632575),(23.172676964368236, 99.05768520189399),(27.928552435074856, 98.19676000180482),(26.84165922493333, 101.40043005017299)	Yunnan	province-level
OK017792.1	GD2017F		SC1	Rhinolophus affinis	Guangdong	2017-08	10.21203/rs.3.rs-885194/v1		23.863671667087427	115.13543046617524	(22.768790803996673, 114.94246769117305),(22.156447270530105, 113.07279858575384),(21.073970530157546, 110.29917199176323),(22.15821385843769, 110.52662837374069),(25.35375055977007, 112.98002767811684),(24.873017825418568, 116.36169491975237)	Guangdong	province-level
OK017813.1	GD2017G		SC1	Rhinolophus sinicus	Guangdong	2017-09	10.21203/rs.3.rs-885194/v1		23.863671667087427	115.13543046617524	(22.768790803996673, 114.94246769117305),(22.156447270530105, 113.07279858575384),(21.073970530157546, 110.29917199176323),(22.15821385843769, 110.52662837374069),(25.35375055977007, 112.98002767811684),(24.873017825418568, 116.36169491975237)	Guangdong	province-level
OK017814.1	GD2017H		SC1	Rhinolophus sinicus	Guangdong	2017-09	10.21203/rs.3.rs-885194/v1		23.863671667087427	115.13543046617524	(22.768790803996673, 114.94246769117305),(22.156447270530105, 113.07279858575384),(21.073970530157546, 110.29917199176323),(22.15821385843769, 110.52662837374069),(25.35375055977007, 112.98002767811684),(24.873017825418568, 116.36169491975237)	Guangdong	province-level
OK017815.1	GD2017I		SC1	Rhinolophus sinicus	Guangdong	2017-09	10.21203/rs.3.rs-885194/v1		23.863671667087427	115.13543046617524	(22.768790803996673, 114.94246769117305),(22.156447270530105, 113.07279858575384),(21.073970530157546, 110.29917199176323),(22.15821385843769, 110.52662837374069),(25.35375055977007, 112.98002767811684),(24.873017825418568, 116.36169491975237)	Guangdong	province-level
OK017816.1	GD2017J		SC1	Rhinolophus sinicus	Guangdong	2017-09	10.21203/rs.3.rs-885194/v1		23.863671667087427	115.13543046617524	(22.768790803996673, 114.94246769117305),(22.156447270530105, 113.07279858575384),(21.073970530157546, 110.29917199176323),(22.15821385843769, 110.52662837374069),(25.35375055977007, 112.98002767811684),(24.873017825418568, 116.36169491975237)	Guangdong	province-level
OK017817.1	GD2017K		SC1	Rhinolophus sinicus	Guangdong	2017-09	10.21203/rs.3.rs-885194/v1		23.863671667087427	115.13543046617524	(22.768790803996673, 114.94246769117305),(22.156447270530105, 113.07279858575384),(21.073970530157546, 110.29917199176323),(22.15821385843769, 110.52662837374069),(25.35375055977007, 112.98002767811684),(24.873017825418568, 116.36169491975237)	Guangdong	province-level
OK017818.1	GD2017L		SC1	Rhinolophus sinicus	Guangdong	2017-09	10.21203/rs.3.rs-885194/v1		23.863671667087427	115.13543046617524	(22.768790803996673, 114.94246769117305),(22.156447270530105, 113.07279858575384),(21.073970530157546, 110.29917199176323),(22.15821385843769, 110.52662837374069),(25.35375055977007, 112.98002767811684),(24.873017825418568, 116.36169491975237)	Guangdong	province-level
OK017819.1	GD2017M		SC1	Rhinolophus sinicus	Guangdong	2017-09	10.21203/rs.3.rs-885194/v1		23.863671667087427	115.13543046617524	(22.768790803996673, 114.94246769117305),(22.156447270530105, 113.07279858575384),(21.073970530157546, 110.29917199176323),(22.15821385843769, 110.52662837374069),(25.35375055977007, 112.98002767811684),(24.873017825418568, 116.36169491975237)	Guangdong	province-level
OK017820.1	GD2017N		SC1	Rhinolophus sinicus	Guangdong	2017-09	10.21203/rs.3.rs-885194/v1		23.863671667087427	115.13543046617524	(22.768790803996673, 114.94246769117305),(22.156447270530105, 113.07279858575384),(21.073970530157546, 110.29917199176323),(22.15821385843769, 110.52662837374069),(25.35375055977007, 112.98002767811684),(24.873017825418568, 116.36169491975237)	Guangdong	province-level
OK017821.1	GD2017O		SC1	Rhinolophus sinicus	Guangdong	2017-09	10.21203/rs.3.rs-885194/v1		23.863671667087427	115.13543046617524	(22.768790803996673, 114.94246769117305),(22.156447270530105, 113.07279858575384),(21.073970530157546, 110.29917199176323),(22.15821385843769, 110.52662837374069),(25.35375055977007, 112.98002767811684),(24.873017825418568, 116.36169491975237)	Guangdong	province-level
OK017822.1	GD2017P		SC1	Rhinolophus sinicus	Guangdong	2017-09	10.21203/rs.3.rs-885194/v1		23.863671667087427	115.13543046617524	(22.768790803996673, 114.94246769117305),(22.156447270530105, 113.07279858575384),(21.073970530157546, 110.29917199176323),(22.15821385843769, 110.52662837374069),(25.35375055977007, 112.98002767811684),(24.873017825418568, 116.36169491975237)	Guangdong	province-level
OK017823.1	GD2017Q		SC1	Rhinolophus sinicus	Guangdong	2017-09	10.21203/rs.3.rs-885194/v1		23.863671667087427	115.13543046617524	(22.768790803996673, 114.94246769117305),(22.156447270530105, 113.07279858575384),(21.073970530157546, 110.29917199176323),(22.15821385843769, 110.52662837374069),(25.35375055977007, 112.98002767811684),(24.873017825418568, 116.36169491975237)	Guangdong	province-level
OK017824.1	GD2017W		SC1	Rhinolophus sinicus	Guangdong	2017-09	10.21203/rs.3.rs-885194/v1		23.863671667087427	115.13543046617524	(22.768790803996673, 114.94246769117305),(22.156447270530105, 113.07279858575384),(21.073970530157546, 110.29917199176323),(22.15821385843769, 110.52662837374069),(25.35375055977007, 112.98002767811684),(24.873017825418568, 116.36169491975237)	Guangdong	province-level
OK017846.1	SC2018B		SC1	Rhinolophus sinicus	Sichuan	2016-08	10.21203/rs.3.rs-885194/v1		31.34931671010588	102.62903716097208	(32.91077198144077, 105.49548321710148),(30.23659953633434, 106.29940460647393),(27.869150916682315, 104.55268489671822),(27.52599121563398, 100.88851347550133),(32.473541474313535, 97.94778747558624),(32.98982679030519, 101.12798536660046)	Sichuan	province-level
OK017825.1	GD2019A		SC1	Rhinolophus sinicus	Guangdong	2019-08	10.21203/rs.3.rs-885194/v1		23.863671667087427	115.13543046617524	(22.768790803996673, 114.94246769117305),(22.156447270530105, 113.07279858575384),(21.073970530157546, 110.29917199176323),(22.15821385843769, 110.52662837374069),(25.35375055977007, 112.98002767811684),(24.873017825418568, 116.36169491975237)	Guangdong	province-level
OK017826.1	GD2019B		SC1	Rhinolophus sinicus	Guangdong	2019-08	10.21203/rs.3.rs-885194/v1		23.863671667087427	115.13543046617524	(22.768790803996673, 114.94246769117305),(22.156447270530105, 113.07279858575384),(21.073970530157546, 110.29917199176323),(22.15821385843769, 110.52662837374069),(25.35375055977007, 112.98002767811684),(24.873017825418568, 116.36169491975237)	Guangdong	province-level
OK017827.1	GD2019D		SC1	Rhinolophus sinicus	Guangdong	2019-09	10.21203/rs.3.rs-885194/v1		23.863671667087427	115.13543046617524	(22.768790803996673, 114.94246769117305),(22.156447270530105, 113.07279858575384),(21.073970530157546, 110.29917199176323),(22.15821385843769, 110.52662837374069),(25.35375055977007, 112.98002767811684),(24.873017825418568, 116.36169491975237)	Guangdong	province-level
OK017828.1	GD2019E		SC1	Rhinolophus sinicus	Guangdong	2019-09	10.21203/rs.3.rs-885194/v1		23.863671667087427	115.13543046617524	(22.768790803996673, 114.94246769117305),(22.156447270530105, 113.07279858575384),(21.073970530157546, 110.29917199176323),(22.15821385843769, 110.52662837374069),(25.35375055977007, 112.98002767811684),(24.873017825418568, 116.36169491975237)	Guangdong	province-level
OK017859.1	GX2019A		SC1	Rhinolophus siamensis	Guangxi	2019-09	10.21203/rs.3.rs-885194/v1		23.80307649605036	110.74813931498792	(24.739861261884364, 112.01599264393715),(21.49154774681289, 109.77160731218896),(21.61211737150555, 107.68761505569269),(23.504795490994173, 105.81040132826685),(25.265200340902382, 106.98428862640856),(25.874893992507573, 109.7948000390982)	Guangxi	province-level
OK017801.1	HB2020D		SC1	Rhinolophus sp.	Hubei	2020-07	10.21203/rs.3.rs-885194/v1		31.695111423993936	111.07961660868963	(33.25967309318875, 110.97762911146998),(31.7708811340717, 114.50487961478888),(29.687411520563927, 115.10816994487408),(29.607252594257268, 112.63521050936967),(29.122545037113703, 109.22867395815675),(31.168033010608404, 110.18963525744485)	Hubei	province-level
OK017802.1	HB2020E		SC1	Rhinolophus sp.	Hubei	2020-07	10.21203/rs.3.rs-885194/v1		31.695111423993936	111.07961660868963	(33.25967309318875, 110.97762911146998),(31.7708811340717, 114.50487961478888),(29.687411520563927, 115.10816994487408),(29.607252594257268, 112.63521050936967),(29.122545037113703, 109.22867395815675),(31.168033010608404, 110.18963525744485)	Hubei	province-level
OK017794.1	LN2020A		SC1	Rhinolophus ferrumequinum	Liaoning	2020-09	10.21203/rs.3.rs-885194/v1		41.18857072926328	124.22185308009118	(39.44096418182782, 121.71781768356578),(40.66785948364544, 120.82028709522226),(42.30129082769599, 119.53937793676437),(43.33341981270239, 123.70428871486531),(40.94565543211314, 125.6295644787778),(39.3274609087655, 122.24258805869316)	Liaoning	province-level
OK017795.1	LN2020B		SC1	Rhinolophus ferrumequinum	Liaoning	2020-09	10.21203/rs.3.rs-885194/v1		41.18857072926328	124.22185308009118	(39.44096418182782, 121.71781768356578),(40.66785948364544, 120.82028709522226),(42.30129082769599, 119.53937793676437),(43.33341981270239, 123.70428871486531),(40.94565543211314, 125.6295644787778),(39.3274609087655, 122.24258805869316)	Liaoning	province-level
OK017796.1	LN2020C		SC1	Rhinolophus ferrumequinum	Liaoning	2020-09	10.21203/rs.3.rs-885194/v1		41.18857072926328	124.22185308009118	(39.44096418182782, 121.71781768356578),(40.66785948364544, 120.82028709522226),(42.30129082769599, 119.53937793676437),(43.33341981270239, 123.70428871486531),(40.94565543211314, 125.6295644787778),(39.3274609087655, 122.24258805869316)	Liaoning	province-level
OK017797.1	LN2020E		SC1	Rhinolophus ferrumequinum	Liaoning	2020-09	10.21203/rs.3.rs-885194/v1		41.18857072926328	124.22185308009118	(39.44096418182782, 121.71781768356578),(40.66785948364544, 120.82028709522226),(42.30129082769599, 119.53937793676437),(43.33341981270239, 123.70428871486531),(40.94565543211314, 125.6295644787778),(39.3274609087655, 122.24258805869316)	Liaoning	province-level
OK017798.1	LN2020F		SC1	Rhinolophus ferrumequinum	Liaoning	2020-09	10.21203/rs.3.rs-885194/v1		41.18857072926328	124.22185308009118	(39.44096418182782, 121.71781768356578),(40.66785948364544, 120.82028709522226),(42.30129082769599, 119.53937793676437),(43.33341981270239, 123.70428871486531),(40.94565543211314, 125.6295644787778),(39.3274609087655, 122.24258805869316)	Liaoning	province-level
OK017799.1	LN2020G		SC1	Rhinolophus ferrumequinum	Liaoning	2020-09	10.21203/rs.3.rs-885194/v1		41.18857072926328	124.22185308009118	(39.44096418182782, 121.71781768356578),(40.66785948364544, 120.82028709522226),(42.30129082769599, 119.53937793676437),(43.33341981270239, 123.70428871486531),(40.94565543211314, 125.6295644787778),(39.3274609087655, 122.24258805869316)	Liaoning	province-level
OK017800.1	LN2020H		SC1	Rhinolophus ferrumequinum	Liaoning	2020-09	10.21203/rs.3.rs-885194/v1		41.18857072926328	124.22185308009118	(39.44096418182782, 121.71781768356578),(40.66785948364544, 120.82028709522226),(42.30129082769599, 119.53937793676437),(43.33341981270239, 123.70428871486531),(40.94565543211314, 125.6295644787778),(39.3274609087655, 122.24258805869316)	Liaoning	province-level
OK017793.1	YN2020A		SC1	Rhinolophus affinis	Yunnan	2020-09	10.21203/rs.3.rs-885194/v1		24.2662109374504	101.49052981981724	(27.709053887557445, 105.30016133626333),(24.051554448391656, 105.39963857457289),(22.606485539987325, 102.3826280632575),(23.172676964368236, 99.05768520189399),(27.928552435074856, 98.19676000180482),(26.84165922493333, 101.40043005017299)	Yunnan	province-level
OK017852.1	YN2020B		SC1	Rhinolophus sinicus	Yunnan	2020-06	10.21203/rs.3.rs-885194/v1		24.2662109374504	101.49052981981724	(27.709053887557445, 105.30016133626333),(24.051554448391656, 105.39963857457289),(22.606485539987325, 102.3826280632575),(23.172676964368236, 99.05768520189399),(27.928552435074856, 98.19676000180482),(26.84165922493333, 101.40043005017299)	Yunnan	province-level
OK017853.1	YN2020C		SC1	Rhinolophus sinicus	Yunnan	2020-06	10.21203/rs.3.rs-885194/v1		24.2662109374504	101.49052981981724	(27.709053887557445, 105.30016133626333),(24.051554448391656, 105.39963857457289),(22.606485539987325, 102.3826280632575),(23.172676964368236, 99.05768520189399),(27.928552435074856, 98.19676000180482),(26.84165922493333, 101.40043005017299)	Yunnan	province-level
OK017854.1	YN2020D		SC1	Rhinolophus sinicus	Yunnan	2020-06	10.21203/rs.3.rs-885194/v1		24.2662109374504	101.49052981981724	(27.709053887557445, 105.30016133626333),(24.051554448391656, 105.39963857457289),(22.606485539987325, 102.3826280632575),(23.172676964368236, 99.05768520189399),(27.928552435074856, 98.19676000180482),(26.84165922493333, 101.40043005017299)	Yunnan	province-level
OK017855.1	YN2020E		SC1	Rhinolophus sinicus	Yunnan	2020-06	10.21203/rs.3.rs-885194/v1		24.2662109374504	101.49052981981724	(27.709053887557445, 105.30016133626333),(24.051554448391656, 105.39963857457289),(22.606485539987325, 102.3826280632575),(23.172676964368236, 99.05768520189399),(27.928552435074856, 98.19676000180482),(26.84165922493333, 101.40043005017299)	Yunnan	province-level
OK017856.1	YN2020F		SC1	Rhinolophus sinicus	Yunnan	2020-06	10.21203/rs.3.rs-885194/v1		24.2662109374504	101.49052981981724	(27.709053887557445, 105.30016133626333),(24.051554448391656, 105.39963857457289),(22.606485539987325, 102.3826280632575),(23.172676964368236, 99.05768520189399),(27.928552435074856, 98.19676000180482),(26.84165922493333, 101.40043005017299)	Yunnan	province-level
OK017857.1	YN2020G		SC1	Rhinolophus sinicus	Yunnan	2020-06	10.21203/rs.3.rs-885194/v1		24.2662109374504	101.49052981981724	(27.709053887557445, 105.30016133626333),(24.051554448391656, 105.39963857457289),(22.606485539987325, 102.3826280632575),(23.172676964368236, 99.05768520189399),(27.928552435074856, 98.19676000180482),(26.84165922493333, 101.40043005017299)	Yunnan	province-level
OK017858.1	YN2020H		SC1	Rhinolophus sinicus	Yunnan	2020-06	10.21203/rs.3.rs-885194/v1		24.2662109374504	101.49052981981724	(27.709053887557445, 105.30016133626333),(24.051554448391656, 105.39963857457289),(22.606485539987325, 102.3826280632575),(23.172676964368236, 99.05768520189399),(27.928552435074856, 98.19676000180482),(26.84165922493333, 101.40043005017299)	Yunnan	province-level
OK017807.1	AH2021A		SC1	Rhinolophus sinicus	Anhui	2021-07	10.21203/rs.3.rs-885194/v1		30.994641207550007	117.65384642733508	(31.139325957110152, 119.63214884440137),(29.917509595526845, 117.24078309874636),(31.297214751350538, 115.45661970940222),(33.478950817217715, 115.34428867063693),(34.16792010117577, 117.03484286101),(32.57732851388414, 119.16550000176946)	Anhui	province-level
OK017808.1	FJ2021A		SC1	Rhinolophus sinicus	Fujian	2021-05	10.21203/rs.3.rs-885194/v1		25.64631890866084	118.03823738207568	(24.664781275812015, 118.17519850578894),(24.23638370822271, 116.92782100069383),(27.61277484659408, 117.00969412098793),(27.321287841842594, 120.37487496638677),(26.59477856484836, 119.61650073949875),(25.363466793261786, 119.17164747155263)	Fujian	province-level
OK017809.1	FJ2021D		SC1	Rhinolophus sinicus	Fujian	2021-05	10.21203/rs.3.rs-885194/v1		25.64631890866084	118.03823738207568	(24.664781275812015, 118.17519850578894),(24.23638370822271, 116.92782100069383),(27.61277484659408, 117.00969412098793),(27.321287841842594, 120.37487496638677),(26.59477856484836, 119.61650073949875),(25.363466793261786, 119.17164747155263)	Fujian	province-level
OK017810.1	FJ2021E		SC1	Rhinolophus sinicus	Fujian	2021-05	10.21203/rs.3.rs-885194/v1		25.64631890866084	118.03823738207568	(24.664781275812015, 118.17519850578894),(24.23638370822271, 116.92782100069383),(27.61277484659408, 117.00969412098793),(27.321287841842594, 120.37487496638677),(26.59477856484836, 119.61650073949875),(25.363466793261786, 119.17164747155263)	Fujian	province-level
OK017811.1	FJ2021M		SC1	Rhinolophus sinicus	Fujian	2021-05	10.21203/rs.3.rs-885194/v1		25.64631890866084	118.03823738207568	(24.664781275812015, 118.17519850578894),(24.23638370822271, 116.92782100069383),(27.61277484659408, 117.00969412098793),(27.321287841842594, 120.37487496638677),(26.59477856484836, 119.61650073949875),(25.363466793261786, 119.17164747155263)	Fujian	province-level
OK017829.1	GZ2021C		SC1	Rhinolophus sinicus	Guizhou	2021-03	10.21203/rs.3.rs-885194/v1		27.560934352206324	107.59350733337703	(28.50357679899369, 109.27030909441552),(26.17675970121612, 109.46143951858332),(25.42905136933087, 107.30647192913585),(25.79274765480488, 104.38726207346187),(27.709053887557445, 105.30016133626333),(28.640266538343063, 106.8630158134132)	Guizhou	province-level
OK017830.1	GZ2021H		SC1	Rhinolophus sinicus	Guizhou	2021-03	10.21203/rs.3.rs-885194/v1		27.560934352206324	107.59350733337703	(28.50357679899369, 109.27030909441552),(26.17675970121612, 109.46143951858332),(25.42905136933087, 107.30647192913585),(25.79274765480488, 104.38726207346187),(27.709053887557445, 105.30016133626333),(28.640266538343063, 106.8630158134132)	Guizhou	province-level
OK017831.1	GZ2021I		SC1	Rhinolophus sinicus	Guizhou	2021-03	10.21203/rs.3.rs-885194/v1		27.560934352206324	107.59350733337703	(28.50357679899369, 109.27030909441552),(26.17675970121612, 109.46143951858332),(25.42905136933087, 107.30647192913585),(25.79274765480488, 104.38726207346187),(27.709053887557445, 105.30016133626333),(28.640266538343063, 106.8630158134132)	Guizhou	province-level
OK017803.1	HN2021A	SC2	SC1/SC2	Rhinolophus pusillus	Hunan	2021-02	10.21203/rs.3.rs-885194/v1		28.02499168710197	111.30904305284376	(29.04834834499514, 113.94015068607087),(25.809751063415383, 113.9611079694226),(24.8750052368146, 111.45517574144478),(26.091301011186705, 109.88365892050955),(27.692050478946946, 109.44523255279131),(30.072748507905853, 110.91922814852981)	Hunan	province-level
OK017804.1	HN2021B		SC1/SC2	Rhinolophus pusillus	Hunan	2021-02	10.21203/rs.3.rs-885194/v1		28.02499168710197	111.30904305284376	(29.04834834499514, 113.94015068607087),(25.809751063415383, 113.9611079694226),(24.8750052368146, 111.45517574144478),(26.091301011186705, 109.88365892050955),(27.692050478946946, 109.44523255279131),(30.072748507905853, 110.91922814852981)	Hunan	province-level
OK017805.1	HN2021G	SC2	SC1/SC2	Rhinolophus pusillus	Hunan	2021-03	10.21203/rs.3.rs-885194/v1		28.02499168710197	111.30904305284376	(29.04834834499514, 113.94015068607087),(25.809751063415383, 113.9611079694226),(24.8750052368146, 111.45517574144478),(26.091301011186705, 109.88365892050955),(27.692050478946946, 109.44523255279131),(30.072748507905853, 110.91922814852981)	Hunan	province-level
OK017832.1	HN2021C		SC1	Rhinolophus sinicus	Hunan	2021-02	10.21203/rs.3.rs-885194/v1		28.02499168710197	111.30904305284376	(29.04834834499514, 113.94015068607087),(25.809751063415383, 113.9611079694226),(24.8750052368146, 111.45517574144478),(26.091301011186705, 109.88365892050955),(27.692050478946946, 109.44523255279131),(30.072748507905853, 110.91922814852981)	Hunan	province-level
OK017833.1	HN2021D		SC1	Rhinolophus sinicus	Hunan	2021-02	10.21203/rs.3.rs-885194/v1		28.02499168710197	111.30904305284376	(29.04834834499514, 113.94015068607087),(25.809751063415383, 113.9611079694226),(24.8750052368146, 111.45517574144478),(26.091301011186705, 109.88365892050955),(27.692050478946946, 109.44523255279131),(30.072748507905853, 110.91922814852981)	Hunan	province-level
OK017834.1	HN2021E		SC1	Rhinolophus sinicus	Hunan	2021-03	10.21203/rs.3.rs-885194/v1		28.02499168710197	111.30904305284376	(29.04834834499514, 113.94015068607087),(25.809751063415383, 113.9611079694226),(24.8750052368146, 111.45517574144478),(26.091301011186705, 109.88365892050955),(27.692050478946946, 109.44523255279131),(30.072748507905853, 110.91922814852981)	Hunan	province-level
OK017835.1	HN2021F		SC1	Rhinolophus sinicus	Hunan	2021-03	10.21203/rs.3.rs-885194/v1		28.02499168710197	111.30904305284376	(29.04834834499514, 113.94015068607087),(25.809751063415383, 113.9611079694226),(24.8750052368146, 111.45517574144478),(26.091301011186705, 109.88365892050955),(27.692050478946946, 109.44523255279131),(30.072748507905853, 110.91922814852981)	Hunan	province-level
OK017860.1	JX2021D		SC1	Rhinolophus siamensis	Jiangxi	2021-07	10.21203/rs.3.rs-885194/v1		27.401176978580036	115.33784643450134	(29.3952620453471, 118.18944945846812),(27.39680947489184, 117.10190616773555),(24.696138211171643, 115.79556883881091),(25.293907394400634, 114.09299913931616),(27.998111833936, 113.8624690224471),(29.64059694101293, 115.26045953723)	Jiangxi	province-level
OK017836.1	JX2021AC		SC1	Rhinolophus sinicus	Jiangxi	2021-07	10.21203/rs.3.rs-885194/v1		27.401176978580036	115.33784643450134	(29.3952620453471, 118.18944945846812),(27.39680947489184, 117.10190616773555),(24.696138211171643, 115.79556883881091),(25.293907394400634, 114.09299913931616),(27.998111833936, 113.8624690224471),(29.64059694101293, 115.26045953723)	Jiangxi	province-level
OK017837.1	JX2021C		SC1	Rhinolophus sinicus	Jiangxi	2021-07	10.21203/rs.3.rs-885194/v1		27.401176978580036	115.33784643450134	(29.3952620453471, 118.18944945846812),(27.39680947489184, 117.10190616773555),(24.696138211171643, 115.79556883881091),(25.293907394400634, 114.09299913931616),(27.998111833936, 113.8624690224471),(29.64059694101293, 115.26045953723)	Jiangxi	province-level
OK017838.1	JX2021G		SC1	Rhinolophus sinicus	Jiangxi	2021-07	10.21203/rs.3.rs-885194/v1		27.401176978580036	115.33784643450134	(29.3952620453471, 118.18944945846812),(27.39680947489184, 117.10190616773555),(24.696138211171643, 115.79556883881091),(25.293907394400634, 114.09299913931616),(27.998111833936, 113.8624690224471),(29.64059694101293, 115.26045953723)	Jiangxi	province-level
OK017839.1	JX2021J		SC1	Rhinolophus sinicus	Jiangxi	2021-07	10.21203/rs.3.rs-885194/v1		27.401176978580036	115.33784643450134	(29.3952620453471, 118.18944945846812),(27.39680947489184, 117.10190616773555),(24.696138211171643, 115.79556883881091),(25.293907394400634, 114.09299913931616),(27.998111833936, 113.8624690224471),(29.64059694101293, 115.26045953723)	Jiangxi	province-level
OK017840.1	JX2021K		SC1	Rhinolophus sinicus	Jiangxi	2021-07	10.21203/rs.3.rs-885194/v1		27.401176978580036	115.33784643450134	(29.3952620453471, 118.18944945846812),(27.39680947489184, 117.10190616773555),(24.696138211171643, 115.79556883881091),(25.293907394400634, 114.09299913931616),(27.998111833936, 113.8624690224471),(29.64059694101293, 115.26045953723)	Jiangxi	province-level
OK017841.1	JX2021L		SC1	Rhinolophus sinicus	Jiangxi	2021-07	10.21203/rs.3.rs-885194/v1		27.401176978580036	115.33784643450134	(29.3952620453471, 118.18944945846812),(27.39680947489184, 117.10190616773555),(24.696138211171643, 115.79556883881091),(25.293907394400634, 114.09299913931616),(27.998111833936, 113.8624690224471),(29.64059694101293, 115.26045953723)	Jiangxi	province-level
OK017842.1	JX2021M		SC1	Rhinolophus sinicus	Jiangxi	2021-07	10.21203/rs.3.rs-885194/v1		27.401176978580036	115.33784643450134	(29.3952620453471, 118.18944945846812),(27.39680947489184, 117.10190616773555),(24.696138211171643, 115.79556883881091),(25.293907394400634, 114.09299913931616),(27.998111833936, 113.8624690224471),(29.64059694101293, 115.26045953723)	Jiangxi	province-level
OK017843.1	JX2021N		SC1	Rhinolophus sinicus	Jiangxi	2021-07	10.21203/rs.3.rs-885194/v1		27.401176978580036	115.33784643450134	(29.3952620453471, 118.18944945846812),(27.39680947489184, 117.10190616773555),(24.696138211171643, 115.79556883881091),(25.293907394400634, 114.09299913931616),(27.998111833936, 113.8624690224471),(29.64059694101293, 115.26045953723)	Jiangxi	province-level
OK017844.1	JX2021O		SC1	Rhinolophus sinicus	Jiangxi	2021-07	10.21203/rs.3.rs-885194/v1		27.401176978580036	115.33784643450134	(29.3952620453471, 118.18944945846812),(27.39680947489184, 117.10190616773555),(24.696138211171643, 115.79556883881091),(25.293907394400634, 114.09299913931616),(27.998111833936, 113.8624690224471),(29.64059694101293, 115.26045953723)	Jiangxi	province-level
OK017845.1	JX2021P		SC1	Rhinolophus sinicus	Jiangxi	2021-07	10.21203/rs.3.rs-885194/v1		27.401176978580036	115.33784643450134	(29.3952620453471, 118.18944945846812),(27.39680947489184, 117.10190616773555),(24.696138211171643, 115.79556883881091),(25.293907394400634, 114.09299913931616),(27.998111833936, 113.8624690224471),(29.64059694101293, 115.26045953723)	Jiangxi	province-level
OK017806.1	YN2021	SC2	SC1/SC2	Rhinolophus pusillus	Yunnan	2021-04	10.21203/rs.3.rs-885194/v1		24.2662109374504	101.49052981981724	(27.709053887557445, 105.30016133626333),(24.051554448391656, 105.39963857457289),(22.606485539987325, 102.3826280632575),(23.172676964368236, 99.05768520189399),(27.928552435074856, 98.19676000180482),(26.84165922493333, 101.40043005017299)	Yunnan	province-level
MT121216.1	MP789	SC2	SC2	Manis javanica	Guangdong	2019-03-29	10.1371/journal.ppat.1008421		23.863671667087427	115.13543046617524	(22.768790803996673, 114.94246769117305),(22.156447270530105, 113.07279858575384),(21.073970530157546, 110.29917199176323),(22.15821385843769, 110.52662837374069),(25.35375055977007, 112.98002767811684),(24.873017825418568, 116.36169491975237)	Guangdong	province-level
GWHBAUP01000001	RaTG15		outgroup	Rhinolophus affinis	Yunnan	2015-05	10.1080/22221751.2021.1956373		23.292984115330405	101.38369522652954	(23.292984115330405, 101.38369522652954)	Tongguan Town
GWHBAUM01000001	Rs7896		outgroup	Rhinolophus stheno	Yunnan	2015-05	10.1080/22221751.2021.1956373		23.292984115330405	101.38369522652954	(23.292984115330405, 101.38369522652954)	Tongguan Town
GWHBAUN01000001	Rs7905		outgroup	Rhinolophus stheno	Yunnan	2015-05	10.1080/22221751.2021.1956373		23.292984115330405	101.38369522652954	(23.292984115330405, 101.38369522652954)	Tongguan Town
GWHBAUO01000001	Rs7907		outgroup	Rhinolophus stheno	Yunnan	2015-05	10.1080/22221751.2021.1956373		23.292984115330405	101.38369522652954	(23.292984115330405, 101.38369522652954)	Tongguan Town
GWHBAUQ01000001	Rs7921		outgroup	Rhinolophus stheno	Yunnan	2015-05	10.1080/22221751.2021.1956373		23.292984115330405	101.38369522652954	(23.292984115330405, 101.38369522652954)	Tongguan Town
GWHBAUR01000001	Rs7924		outgroup	Rhinolophus stheno	Yunnan	2015-05	10.1080/22221751.2021.1956373		23.292984115330405	101.38369522652954	(23.292984115330405, 101.38369522652954)	Tongguan Town
GWHBAUS01000001	Rs7931		outgroup	Rhinolophus stheno	Yunnan	2015-05	10.1080/22221751.2021.1956373		23.292984115330405	101.38369522652954	(23.292984115330405, 101.38369522652954)	Tongguan Town
GWHBAUT01000001	Rs7952		outgroup	Rhinolophus stheno	Yunnan	2015-05	10.1080/22221751.2021.1956373		23.292984115330405	101.38369522652954	(23.292984115330405, 101.38369522652954)	Tongguan Town
EPI_ISL_852604	RshSTT182	SC2	SC2	Rhinolophus shameli	Cambodia	2010-12-06	10.1101/2021.01.26.428212	Vibol Hul; Deborah Delaune; Erik A Karlsson; Ou Tey Putita; Alexandre Hassanin; Artem Baidaliuk; Fabiana GÃ¡mbaro; Vuong Tan Tu; Lucy Keatts; Jonna Mazet; Christine Johnson; Philippe Buchy; Philippe Dussart; Tracey Goldstein; Etienne Simon-LoriÃ¨re; Veasna Duong	13.72259968	106.2526721	(13.722599682592563, 106.2526721387726)	Steung Treng Province
EPI_ISL_852605	RshSTT200		SC2	Rhinolophus shameli	Cambodia	2010-12-06	10.1101/2021.01.26.428212	Vibol Hul; Deborah Delaune; Erik A Karlsson; Ou Tey Putita; Alexandre Hassanin; Artem Baidaliuk; Fabiana GÃ¡mbaro; Vuong Tan Tu; Lucy Keatts; Jonna Mazet; Christine Johnson; Philippe Buchy; Philippe Dussart; Tracey Goldstein; Etienne Simon-LoriÃ¨re; Veasna Duong	13.72259968	106.2526721	(13.722599682592563, 106.2526721387726)	Steung Treng Province
EPI_ISL_412977	RmYN02	SC2	SC1/SC2	Rhinolophus malayanus	Yunnan	2019-06-25	10.1016/j.cub.2020.05.023	Weifeng Shi; Tao Hu; Hong Zhou; Juan Li; Xing Chen; Alice Catherine Hughes; Yuhai Bi	21.471956729071447	101.556792038927	(21.471956729071447, 101.55679203892701)	Mengla
KY938558.1	16BO133		SC1	Rhinolophus ferrumequinum	South Korea	2016-04-17	10.1007/s00248-017-1033-8		35.474422132221775	127.1448101262695	(35.474422132221775, 127.1448101262695)	Jeollabuk-do
MT726043.1	PREDICT/PDF-2386/OTBA40RSV		outgroup	Rhinolophus sp.	Uganda	2013-05-30	10.1093/ve/veab007		1.6819917020617297	32.03832649519221	(1.6819917020617297, 32.03832649519221)	Uganda	country-level
MT726044.1	PREDICT/PDF-2370/OTBA35RSV		outgroup	Rhinolophus sp.	Uganda	2013-05-30	10.1093/ve/veab007		1.6819917020617297	32.03832649519221	(1.6819917020617297, 32.03832649519221)	Uganda	country-level
MT726045.1	PREDICT/PRD-0038/AABSMF		outgroup	Rhinolophus sp.	Rwanda	2011-09-27	10.1093/ve/veab007		-1.873752702394993	29.62126053573396	(-1.873752702394993, 29.621260535733956)	Rwanda	country-level
MZ190137.1	BtCoV/Khosta-1/Rh/Russia/2020		outgroup	Rhinolophus ferrumequinum	Russia	2020	10.3390/v14010113		43.57085328729976	39.74809971645883	(43.57085328729976, 39.74809971645883)	Sochi National Park
MZ190138.1	BtCoV/Khosta-2/Rh/Russia/2020		outgroup	Rhinolophus hipposideros	Russia	2020	10.3390/v14010113		43.57085328729976	39.74809971645883	(43.57085328729976, 39.74809971645883)	Sochi National Park
MW719567.1	RhGB01		outgroup	Rhinolophus hipposideros	United Kingdom	2020-09-18	10.1038/s41598-021-94011-z		51.84088549634896	-2.089812823809948	(51.84088549634896, -2.0898128238099476)	Gloucestershire
